# Neuronal mimicry generates an ecosystem critical for brain metastatic growth of SCLC

**DOI:** 10.1101/2021.08.10.455426

**Authors:** Fangfei Qu, Siqi Cao, Wojciech Michno, Chioma J. Madubata, Alyssa Puno, Alexandros P. Drainas, Myung Chang Lee, Dian Yang, Angus Toland, Christina Kong, Millie Das, Monte M. Winslow, Anca M. Paşca, Julien Sage

## Abstract

Brain metastasis is a major cause of morbidity and mortality in cancer patients. Here we investigated mechanisms allowing small-cell lung cancer (SCLC) cells to grow in the brain. We show that SCLC cells undergo a cell state transition towards neuronal differentiation during tumor progression and metastasis, and that this neuronal mimicry is critical for SCLC growth in the brain. Mechanistically, SCLC cells re-activate astrocytes, which in turn promote SCLC growth by secreting neuronal pro-survival factors such as SERPINE1. We further identify Reelin, a molecule important in brain development, as a factor secreted by SCLC cells to recruit astrocytes to brain metastases in mice. This recruitment of astrocytes by SCLC was recapitulated in assembloids between SCLC aggregates and human cortical spheroids. Thus, SCLC brain metastases grow by co-opting mechanisms involved in reciprocal neuron-astrocyte interactions during development. Targeting such developmental programs activated in this cancer ecosystem may help treat brain metastases.
