## Supplemental Tables for "Neuronal mimicry generates an ecosystem critical for brain metastatic growth of SCLC": Table S1.xlsx

### Sheet: Table S1
Table S1: Genes upregulated in SCLC tumor-associated astrocytes (TA) that are associated with various activation states of astrocytes
MCAO genes up (log2FC>0.5) in TA	LPS genes up (log2FC>0.5) in TA	pan gene up (log2FC>0.5) in TA
Anxa3	Crispld2	Cxcl10
Asns	H2-t23	Hspb1
Cd109	Hspb6	Lcn2
Cd14	Serping1	S1pr3
Emp1	Slc22a4	Timp1
Flnc
Gdf15
Hmga1
Hmox1
Igfbp3
Klf5
Lgals3
Ptgs2
Ptx3
Slc10a6
Sphk1
Vgf
