## Supplemental Tables for "Neuronal mimicry generates an ecosystem critical for brain metastatic growth of SCLC": Table S2.xlsx

### Sheet: Table S2
Table S2: Differentially expressed genes in NCI-H82 SCLC cells co-cultured with human astrocytes
gene_id	log2FoldChange
CTD-2207O23.3	20.6878
EFNB2	20.6656
S1PR2	20.26
MAP3K14	8.92028
DEPDC5	8.19361
TRIL	8.00529
CELA3A	7.2606
HSPA6	5.60442
PECAM1	5.56512
MESP1	5.16465
COX4I2	5.0845
TNXB	4.35988
PFKFB3	4.27562
TNXA	3.79463
CXCR4	3.78478
BNIP3	3.45535
SLIT3	3.43435
DUSP13	3.3695
SLC16A3	3.32097
BHLHE40	3.23851
STC2	3.17246
ARHGAP33	3.0044
CDKN1C	2.95514
ALDOC	2.94996
TSPAN7	2.89848
P4HA1	2.81832
SMARCA4	2.71885
DGAT2	2.6537
STC1	2.53535
FAM167A	2.48735
C8orf46	2.41963
HSPA1B	2.1804
PRDM1	2.16231
UNC5C	2.06491
QSER1	2.04938
PFKFB4	1.98294
SLC44A2	1.98241
HK2	1.97959
SLC2A3	1.97415
PLOD2	1.94705
MT1X	1.93398
BMP8B	1.91605
IQGAP2	1.83987
MFAP4	1.81056
OLFML3	1.79426
GJD2	1.78764
SLC2A1	1.72218
PHLDA1	1.71198
EGLN1	1.70207
LDHA	1.67014
PDK1	1.6488
HUNK	1.59881
LAMC1	1.5917
GSG1	1.58904
HSPA1A	1.58285
DNAJB1	1.51282
APAF1	1.50244
PIK3R1	1.46463
FAM162A	1.45336
CHRND	1.43482
GBE1	1.41337
DDIT4	1.39958
HIF3A	1.39109
MYO3B	1.36967
SLC4A7	1.3613
ABCC5	1.33243
SLC6A8	1.32993
AK4	1.30126
C4orf3	1.29161
MYOD1	1.28947
PEG10	1.26631
LHX4	1.2494
MTUS1	1.24768
SEMA3C	1.21964
EIF4A2	1.19104
LDLR	1.18293
C1QL1	1.17686
SLC35F4	1.15111
NRN1	1.12378
PGAM1	1.02426
NRP2	1.01182
SRSF4	0.985287
HMGCR	0.943177
ASS1	-0.93154
NEUROG1	-0.944585
TLX2	-1.10676
HPDL	-1.21519
CDKAL1	-1.25
SLC1A7	-1.31163
YPEL3	-1.32253
DPH1	-1.33991
EEF1A2	-1.47838
ATOH7	-1.53556
ERN1	-1.55818
MPP7	-1.58005
TTC14	-1.58939
RXRG	-1.63186
HSD17B2	-1.63916
MVP	-1.73255
TECPR1	-1.80518
CCDC92	-1.84227
C15orf40	-2.19028
TNFRSF11A	-2.24016
RBFOX1	-2.38966
SAMD14	-2.39195
TXNIP	-2.51012
FPGT-TNNI3K	-7.43477
