## Supplemental Tables for "Neuronal mimicry generates an ecosystem critical for brain metastatic growth of SCLC": Table S3.xlsx

### Sheet: Table S3-1
Table S3: Differentially expressed genes in human astrocytes (hA) co-cultured (cc) with human SCLC cells
hA cc NCI-H69
gene_id	log2FoldChange
SOST	9.90717
UBD	8.18502
CH25H	8.09579
SAA2	8.06796
NPPB	7.82145
PPARG	7.48687
RP11-514P8.6	7.48374
ANGPTL4	7.45367
CXCL8	7.37192
OR2I1P	7.11966
IL1B	7.10253
CBLC	7.06697
CXCL1	7.02468
CLDN11	6.93115
C3	6.71937
PADI3	6.67555
CYP26B1	6.64075
CXCL6	6.53052
ARHGEF38	6.41675
COL13A1	6.30067
SAMD11	6.2808
KLK4	6.2721
RP11-451F20.1	6.24402
MINOS1-NBL1	6.19566
LCN2	5.87987
GPRC5A	5.79646
NPPC	5.76864
HHIPL2	5.72961
RP11-167N24.3	5.67222
FOXI1	5.63593
ARHGAP20	5.40383
IGSF10	5.30877
SFRP5	5.27711
ELF3	5.27496
IL1A	5.19982
CYP2S1	5.12065
TIE1	5.10056
STRA6	5.09716
RPSAP52	5.04379
SLC2A5	5.04034
FOXF1	4.91911
CHRNA9	4.86889
CXCL3	4.84645
CRTAC1	4.78705
KRT19	4.7633
PSG5	4.75961
WDR86	4.64956
PADI2	4.47844
CXCL2	4.46053
CRLF1	4.3666
NKD2	4.35226
C10orf54	4.3405
GPAT3	4.30378
MSX2	4.30196
DHRS3	4.29564
CABP7	4.28741
CCDC33	4.28123
ZNF600	4.2762
CA9	4.27503
SNCG	4.23323
ANGPT2	4.22346
LY75	4.20195
GATA6	4.18818
RUNDC3B	4.16815
ZNF488	4.06013
KCNK2	4.02704
GPRIN3	4.02642
SIGLEC15	4.00573
PYGM	4.0018
SEMA6B	3.98747
FAM131C	3.98148
ATOH8	3.9409
TSHZ2	3.93412
SUSD3	3.9137
CRYGN	3.90363
PDK4	3.89819
TGM2	3.88327
ICAM1	3.86321
PITX3	3.84779
CCDC170	3.81705
RGPD5	3.77936
RPGR	3.77583
TRIM55	3.76335
LRRC10B	3.72081
STAC2	3.69503
TNFSF10	3.59551
RIPK4	3.52778
TNFAIP2	3.48093
MT1L	3.46488
TSLP	3.40683
PSG4	3.40549
FLI1	3.39617
EPB41L4B	3.39102
NGEF	3.38695
RAC2	3.37666
HMGA1	3.36161
CA12	3.35047
PTGES	3.34733
GBP4	3.33126
SLC9A5	3.29378
FAM196B	3.28231
BCO2	3.26276
PPFIA4	3.25908
TOX2	3.24969
APOL1	3.23674
CLDN7	3.23294
FAM20C	3.22878
CDK18	3.17294
KANK3	3.17196
IFITM10	3.17124
TBX18	3.14382
TNNT1	3.13518
ID1	3.11498
MGP	3.10397
RARRES1	3.10007
TRIM16L	3.08731
CLDN6	3.08434
PPM1J	3.08421
C15orf48	3.07805
NRAP	3.07236
RNF207	3.0699
TNFRSF1B	3.02306
A4GALT	3.00161
FAM150B	2.9829
PTPRH	2.97785
DLK1	2.974
PDE7B	2.97002
APOL3	2.96527
PAPPA	2.96414
CPED1	2.95702
CXCL5	2.95604
PROSER2	2.93523
AMPD3	2.90305
NPTX1	2.89055
ISLR	2.85194
BIRC3	2.84851
RARB	2.84469
IFNWP19	2.81611
CRABP2	2.80426
PEAR1	2.78301
GABRE	2.77695
MT2A	2.77461
ABCB4	2.77053
FOXA3	2.76719
TNFRSF9	2.75265
PGF	2.7506
CDC42EP5	2.71245
NTF4	2.70508
KNDC1	2.70061
RRAD	2.69234
PTX3	2.67902
NMNAT3	2.67016
DAPL1	2.66471
NTNG2	2.6231
CLDN10	2.60756
GBX2	2.59177
FXYD5	2.5852
ADM2	2.55831
FGF5	2.55344
GALNT15	2.53619
CLSTN2	2.52396
F2RL2	2.51615
EEF1A2	2.5159
CPNE5	2.51279
IGFBP6	2.49112
TGFA	2.48061
ESRRG	2.47262
ARRDC2	2.47166
SCNN1A	2.46976
ADM	2.46914
ST6GALNAC2	2.46746
AIFM3	2.46511
KYNU	2.4416
CCDC169	2.42813
MLPH	2.42292
FMN1	2.40275
RPL32P29	2.39608
CD40	2.39077
NCEH1	2.38877
SLC1A1	2.3853
NGF	2.385
RARRES3	2.3836
CARD11	2.38031
SERPINA5	2.37137
KDR	2.36915
ID3	2.36903
MAFB	2.36652
IER5L	2.36323
VEGFC	2.35106
SPAG4	2.34622
MASP1	2.34483
GDF15	2.32645
ISLR2	2.32053
NFE2L3	2.31829
CEBPB	2.31738
ZNF503	2.31659
FRRS1L	2.30763
TLR4	2.30542
SLCO2A1	2.30469
SYTL3	2.29746
ABLIM3	2.29121
BBC3	2.28817
DCLK1	2.28759
DTX1	2.28573
NFAM1	2.28453
SMAD3	2.27924
TMEM37	2.27437
IRAK2	2.25809
MEGF6	2.25696
TMC6	2.25356
XKR4	2.24982
SLC9A7	2.2493
APCDD1L	2.24908
SNAI1	2.24786
ADRA1D	2.24549
SRRM3	2.24207
BEGAIN	2.23629
HAS3	2.22646
MYRF	2.2203
FOXC1	2.20551
CCDC81	2.20069
FOSL1	2.18927
OR2A9P	2.18831
SMAD6	2.18422
C1orf115	2.18404
RNF175	2.17733
P2RY2	2.17588
C8orf4	2.17394
BEND5	2.16385
PDZD7	2.14833
CTAGE5	2.14545
NT5E	2.14375
FBXO32	2.14359
DNAH1	2.14188
TINAGL1	2.1398
PHYHIP	2.13818
RAB20	2.13539
ACVRL1	2.13355
PTPRU	2.1274
SDC4	2.12303
SLC22A18	2.12294
SQRDL	2.11472
CSF1	2.11185
TFPI	2.10892
ENTPD3	2.10678
DOCK2	2.10445
KRT7	2.09879
PLEKHH2	2.0965
FOXL1	2.08912
CFH	2.08447
STXBP6	2.07502
CH507-9B2.1	2.07156
BCAN	2.06694
CARNS1	2.0614
KCNN4	2.06002
STAT5A	2.05578
CDH5	2.05256
TXNIP	2.05203
ID2	2.04808
ETV4	2.04289
SH2D4A	2.03979
SIX4	2.03792
CD68	2.03614
SRCIN1	2.02646
SOD2	2.02533
HMGA2	2.02458
MGARP	2.02404
FCHO1	2.01807
DRAXIN	2.01606
TUBB4A	2.0017
MCHR1	1.99962
C17orf107	1.9973
RNF144B	1.99079
BHLHE41	1.99029
SLC16A3	1.99015
EMP1	1.9877
C10orf82	1.986
CASP4	1.98557
ANKRD63	1.97966
PCDH1	1.96926
ANKRD33B	1.96638
NFKBIA	1.96206
NKX3-1	1.95213
SERPINB9	1.94916
BNIP3	1.94238
TKT	1.93868
MGAT3	1.93838
TPPP3	1.93567
CRH	1.93299
CRISPLD2	1.93245
NRK	1.93098
P2RY6	1.9304
SMAD9	1.91734
CMTM7	1.91379
DDIT4	1.91085
FAM65C	1.9088
IL32	1.90169
2021-03-02	1.90068
SLC13A3	1.89426
TRIM17	1.8932
FAM101A	1.89199
NRP2	1.891
P4HA1	1.88555
BCL3	1.88422
BCAM	1.88268
INPP5D	1.8816
IP6K3	1.87086
CLIC6	1.86795
NAMPT	1.86566
TESK2	1.8651
AFAP1L2	1.86501
WNT7B	1.86462
SEC14L2	1.86455
CEBPD	1.8622
SYTL5	1.84818
NPAS1	1.84515
N4BP2L1	1.84369
PDK1	1.84232
ZNF610	1.84066
SLFN5	1.8335
HMOX1	1.8254
SULF1	1.81619
ERC2	1.81119
GPRC5C	1.80865
SIAH3	1.80493
UGCG	1.80455
TNFAIP3	1.79516
LXN	1.79214
KLF9	1.79132
HR	1.78473
OPCML	1.78424
FILIP1	1.78116
TNFSF4	1.7811
COL6A3	1.77616
NRP1	1.77562
EGLN3	1.77422
RNF152	1.76828
KCNG1	1.76711
FAM83G	1.76699
SEPP1	1.76527
FBXO2	1.76454
SERPINE1	1.7595
ZIC4	1.7571
RGS10	1.75378
ITGA4	1.74726
OAF	1.74686
PPP2R2B	1.74045
ZNF467	1.73931
BTBD11	1.73901
ANPEP	1.73188
ALPK1	1.72267
POLR3G	1.71791
PKP3	1.71623
SOD3	1.71424
BTN3A3	1.71358
IRF1	1.7079
IGSF1	1.70661
MT1E	1.70641
CCNG1	1.70272
SATB2	1.70142
RP11-295K3.1	1.68996
ZNF277	1.68897
EPAS1	1.68575
ATP6V1G2	1.68534
ADRB2	1.67598
TNS3	1.67516
CERKL	1.67474
RBP1	1.67402
SYT12	1.67348
PMEL	1.66886
BICC1	1.66723
FAM49A	1.66521
TMEM59L	1.66453
NID2	1.66395
MAPKAPK3	1.65856
MAPK13	1.65358
RHBDF2	1.65309
IL18	1.65229
FLT3LG	1.65186
SOX3	1.65122
PARD6B	1.64838
IL27RA	1.64685
MYC	1.64607
PHLDB2	1.64037
BST2	1.64003
NFATC1	1.63504
KIF26A	1.63236
PTER	1.6294
CPM	1.62739
ICOSLG	1.62435
CGREF1	1.62415
ZNF26	1.62171
FUCA1	1.62007
WNK4	1.613
LOX	1.6112
ADORA2B	1.61107
HPCAL1	1.60725
MET	1.60697
IFI44L	1.60683
HHEX	1.60194
FGF1	1.60148
UBE3D	1.60015
CTSB	1.59646
NR1D1	1.59606
LMTK3	1.59581
FBLN2	1.5879
C16orf86	1.58689
ALDH3B1	1.58681
ZNF581	1.58261
COG5	1.57862
PTGIS	1.57831
B4GALT1	1.56666
GRIN2D	1.56278
SYNJ2	1.55428
SNAP25	1.54948
GLYCTK	1.54412
GBP2	1.5332
MAP7	1.53194
HK2	1.53169
CLDN1	1.51811
SLC9A9	1.51259
ELFN2	1.51069
COTL1	1.50666
ASIC1	1.50551
SHF	1.50185
PDLIM3	1.50019
PXYLP1	1.50009
FHL2	1.49969
GFRA1	1.49879
NDRG1	1.49253
ADSSL1	1.49084
CCDC80	1.48479
TSPAN18	1.48403
AK4	1.47944
HERC5	1.47921
2021-09-04	1.47856
ENG	1.47778
DBP	1.46783
LTBP3	1.46066
LGALS9	1.45975
DRAM2	1.45932
HCN2	1.45855
PLK2	1.45203
RAB3B	1.44855
TPCN1	1.44629
NOA1	1.44458
WNK2	1.43764
SMIM10L2B	1.43738
NQO1	1.43684
CD82	1.43629
AL513122.2	1.4261
SLC24A1	1.42581
RHOF	1.42267
PTPRJ	1.42249
ASNS	1.4177
MAP7D3	1.41683
TNIP1	1.41567
ELK3	1.41432
MXI1	1.41268
PALM	1.41202
ADRA1B	1.40429
SLC44A3	1.40374
TGFBI	1.40347
P3H2	1.40337
ACSF2	1.40037
PRKAG2	1.39744
MT3	1.39696
TCEA3	1.39597
RIN1	1.39357
SRXN1	1.38909
TNFRSF6B	1.3837
TXNRD1	1.37958
APOBEC3G	1.3723
NATD1	1.3722
LRRC8C	1.37197
ERRFI1	1.37088
FAP	1.37076
LLNLF-187D8.1	1.35998
TMEM86A	1.35586
HILPDA	1.35541
LRFN1	1.34946
TEK	1.34351
PHLDA1	1.3434
ETNK2	1.34153
STARD10	1.33675
TCIRG1	1.33226
ANKZF1	1.33195
SRPX	1.33076
FAM175A	1.3237
PLAT	1.32112
CITED4	1.3211
PCNX2	1.31789
OGDHL	1.31225
EVA1A	1.30849
ABCA1	1.30831
PELI3	1.3076
UBE2E2	1.29287
UAP1	1.29274
BNC1	1.28869
FAM43A	1.28772
ALDH1L1	1.28731
PPP1R14A	1.28613
GABARAPL1	1.28266
ZNF395	1.28216
MAPK8IP3	1.28035
LETMD1	1.2787
RELB	1.27574
LRAT	1.27373
PITPNM2	1.2718
RHOBTB3	1.2673
CCL2	1.26593
ULBP3	1.26372
AHCYL2	1.26051
RARA	1.25942
ZNF702P	1.25375
BDNF	1.25083
PRSS33	1.24918
EEF1A1P5	1.24902
MDM4	1.24714
LYRM9	1.24239
VAT1L	1.24084
CCNI	1.23766
SYNGR3	1.23509
ZCCHC7	1.23142
RAI14	1.23074
VCAM1	1.23046
FAT3	1.22844
LYPD6	1.22839
SEMA7A	1.22769
HEBP1	1.2241
ZSCAN32	1.22216
SLC12A8	1.21973
GYG2	1.2191
LDHA	1.21548
NCAM1	1.21149
CFB	1.20813
WNT5A	1.2077
MRPL10	1.207
TLDC1	1.2066
QPCT	1.20612
LYRM1	1.20582
CTSH	1.2033
USP44	1.2006
OCEL1	1.20047
ETHE1	1.19859
CACNG7	1.19683
DTNB	1.19582
WARS	1.19207
SPP1	1.18806
GFPT2	1.18645
PFKFB4	1.18353
ARSI	1.18064
ITGA3	1.18005
FGF11	1.17965
ABCB7	1.17739
EVA1C	1.17678
KCNF1	1.17459
CCND1	1.17318
RNF114	1.17315
BRINP1	1.17294
USP53	1.17219
UBA7	1.17152
PERP	1.16988
IRF2	1.16885
IL4R	1.16881
PIK3IP1	1.15933
POC1B	1.15881
TTC39C	1.15663
MID1	1.15527
KIZ	1.15523
OSBP2	1.1542
SERPINE2	1.15249
SLC27A1	1.14419
RAB3D	1.14343
NR1D2	1.14147
CRYL1	1.13561
SP110	1.13485
ABHD14B	1.12975
IPMK	1.12919
NOB1	1.12775
CALCOCO2	1.12689
TSHZ1	1.12491
TBKBP1	1.12357
ST13	1.12134
KAZN	1.12018
ANKRD34A	1.11594
AK3	1.11328
ADGRL1	1.11323
SPATS2	1.11174
CCDC71L	1.10753
OPTN	1.10313
ALDH1B1	1.09569
PRICKLE1	1.09167
HBP1	1.08954
BID	1.08953
PITPNC1	1.08862
EIF2S3	1.08813
ZFP36L1	1.0868
EFEMP1	1.08335
DDX60L	1.07595
INHBA	1.07251
PAPSS2	1.07093
ULBP1	1.07071
ABCC1	1.07071
GPR39	1.06693
PRICKLE3	1.06544
CPT1A	1.0646
CHST2	1.06351
NIPSNAP1	1.06236
VASN	1.06177
ZNF766	1.06167
DACT1	1.06118
RRM2B	1.06048
STAP2	1.05836
LIMK1	1.05652
RPS6KA1	1.05602
RAP2B	1.05195
UBE2L6	1.04873
LY6E	1.04788
ACBD4	1.04669
PHLDB3	1.04666
GABRA5	1.04504
MDGA1	1.0449
MELTF	1.04397
LITAF	1.04385
TRAF1	1.03997
CFI	1.03827
EIF3D	1.03791
QPRT	1.03415
DLG1	1.03147
ZDHHC7	1.02848
JUP	1.02791
CYP1B1	1.02598
PODNL1	1.02345
CASP7	1.02303
BCAS4	1.02286
ERCC2	1.01884
OBFC1	1.01627
SMAGP	1.01594
SLC7A5	1.01196
SH2B3	1.01118
ADGRA2	1.00981
ZNF337	1.00927
NARF	1.00733
ARHGEF4	1.00393
PIPOX	1.00139
ZNF93	-1.00024
ING5	-1.0061
PCF11	-1.00625
MAD2L1	-1.00684
ZNF462	-1.00838
KCTD12	-1.00875
H2AFZ	-1.01011
NCOA5	-1.01147
DIP2B	-1.01363
PLPP5	-1.01371
SDC2	-1.01546
KLHL23	-1.01549
RASSF4	-1.02058
RAB15	-1.02415
CENPF	-1.02652
TRIM36	-1.02655
CENPU	-1.02683
PALLD	-1.02708
FIGNL1	-1.03147
DTWD1	-1.03161
C9orf3	-1.03241
LYRM2	-1.03446
PHF19	-1.03533
CASC10	-1.03571
SETBP1	-1.03745
SALL1	-1.03824
NCAPG2	-1.03944
HOXB2	-1.04229
ADAT1	-1.04305
RCAN2	-1.04343
REV3L	-1.04635
HNRNPM	-1.04795
C14orf1	-1.05262
FEN1	-1.05275
KDELC2	-1.05278
MCM6	-1.053
CLN6	-1.0534
KIF20A	-1.05383
BUB1B	-1.05566
RBM20	-1.05868
CD34	-1.06668
HNRNPAB	-1.07114
LIG1	-1.07137
ZNF365	-1.07159
TP53INP2	-1.07206
JAKMIP2	-1.07243
LRFN4	-1.07897
UTP23	-1.07914
GTF3C6	-1.07942
CDK1	-1.08
CBX2	-1.08268
PBDC1	-1.08365
NIPSNAP3A	-1.08625
SLC12A2	-1.0874
PDCL3	-1.08979
CDCA5	-1.0925
POLA1	-1.09419
VAX1	-1.10114
DNAJA4	-1.10202
NCAPH	-1.10527
ADI1	-1.10584
SUSD1	-1.10812
SMC1A	-1.11529
HMGB3	-1.11599
PCSK5	-1.11711
BVES	-1.11785
ASPM	-1.11882
CDK6	-1.11891
WDR34	-1.12599
ASF1B	-1.13092
STRA13	-1.13248
2021-09-03	-1.13632
CHAF1A	-1.13982
NPC1	-1.13984
DUSP6	-1.14038
CHAC2	-1.14127
NSDHL	-1.14374
THY1	-1.14534
SREBF1	-1.14755
SLC2A8	-1.15278
EPHB3	-1.1535
SFXN5	-1.1549
TAF4	-1.15491
PITPNM3	-1.15747
CNNM3	-1.15766
MCM5	-1.15911
EMILIN1	-1.16311
COX20	-1.16714
KLHL2	-1.16788
HSD17B7	-1.17484
CBX5	-1.17605
HIRIP3	-1.17662
PTP4A3	-1.17706
SOBP	-1.17744
PCDHB14	-1.17751
CXADR	-1.17925
TRAM2	-1.17989
ATF5	-1.18058
USP1	-1.18084
MCF2L	-1.18143
NAT8L	-1.18883
FAM171B	-1.19026
DSEL	-1.19303
FAM84B	-1.19883
KRT80	-1.20083
ACOT2	-1.202
GAL3ST4	-1.20535
HIST1H1C	-1.20632
UBR1	-1.21081
AC024560.3	-1.21143
ZDHHC21	-1.21328
MYCN	-1.21362
GDF6	-1.21447
SGO1	-1.21649
DNM3	-1.21665
MAPKBP1	-1.21963
S100B	-1.2204
DAB1	-1.221
ARAP2	-1.22187
EGF	-1.22271
NOTCH1	-1.22344
TYMS	-1.22485
DSN1	-1.22505
LDLRAD4	-1.23053
PRC1	-1.2327
C1orf106	-1.23407
TTC32	-1.23677
SPAG5	-1.23932
NASP	-1.23936
ARSB	-1.24075
CENPM	-1.24251
ZNF85	-1.2433
PGP	-1.24401
SLC35E3	-1.24423
CEP97	-1.24572
CDKN2C	-1.2472
GPRIN1	-1.25028
MCM8	-1.25073
MFAP2	-1.25102
PCNT	-1.25209
ATP13A2	-1.25669
CKAP2L	-1.25689
NCAPD3	-1.25831
PBRM1	-1.25908
ATP1B3	-1.26595
RGAG4	-1.26776
C21orf58	-1.26924
NLRC5	-1.26966
KIFC1	-1.27157
MCM2	-1.27188
CES1	-1.27221
PTPRN2	-1.27829
CENPA	-1.27855
CACNG4	-1.27968
MTHFD2L	-1.28144
DNAJC9	-1.28583
CORO2B	-1.2864
KIT	-1.28901
BRCA1	-1.28911
C11orf96	-1.29247
C16orf59	-1.29259
MUC1	-1.2952
NBPF1	-1.29691
RDH5	-1.29942
ADPRH	-1.30251
MTBP	-1.30348
GRB14	-1.30404
POLE	-1.30547
CDC7	-1.30635
MYBL2	-1.30656
H2AFX	-1.30659
TMEM169	-1.30669
HMGCR	-1.30752
DHFR	-1.30805
NES	-1.31432
SACS	-1.31439
RPE65	-1.31442
DPF1	-1.31471
PAXIP1	-1.3167
TMTC2	-1.31981
TMEM220	-1.32119
IGFBP3	-1.32126
CENPE	-1.32213
RGS12	-1.32394
TRMU	-1.32456
CBWD5	-1.3276
FOXM1	-1.33207
RTKN2	-1.33367
FADS1	-1.33562
ZNF714	-1.33667
SHROOM2	-1.33907
CEP135	-1.34341
GTSE1	-1.34898
HES4	-1.35426
PASK	-1.36612
LFNG	-1.36623
NUDT8	-1.37191
MAP6	-1.37323
PCDHGB6	-1.37467
DPYSL3	-1.37618
CHRNA5	-1.37639
ECM2	-1.37939
HERC1	-1.38168
ZWINT	-1.38209
NECAB1	-1.38409
MEST	-1.39103
CHRNB1	-1.39323
EPCAM	-1.39465
TMEM51	-1.3974
FLVCR1	-1.39759
C4B	-1.40411
PRSS35	-1.40612
PDZD2	-1.4107
PLK4	-1.41293
ARHGAP11A	-1.41807
PROB1	-1.4183
SERTAD4	-1.42006
AUNIP	-1.4255
COL11A1	-1.42903
ULK3	-1.42939
SREBF2	-1.42976
CASQ1	-1.43018
ANGPTL2	-1.43252
GINS3	-1.43703
C3orf70	-1.43765
TNFSF13	-1.43824
SMIM4	-1.4408
TRIM9	-1.44092
HACD2	-1.44319
ARHGEF39	-1.44685
BPGM	-1.44991
TMPO	-1.45091
MAPK8IP2	-1.45249
NRXN3	-1.45696
MKI67	-1.45783
DISP2	-1.45945
STK32B	-1.46378
FAM64A	-1.46754
TFRC	-1.47186
NIN	-1.47399
PAN2	-1.4767
FUS	-1.47728
SUV39H1	-1.47865
SPOUT1	-1.47984
DCLK2	-1.48047
STXBP4	-1.48239
PCDH7	-1.48271
C11orf87	-1.48758
TICRR	-1.49261
EBP	-1.49291
INTU	-1.49429
ESPL1	-1.49629
KIF26B	-1.49963
RP11-644F5.10	-1.50084
CCSAP	-1.50297
PCDH17	-1.50604
RCBTB2	-1.50617
FANCI	-1.51009
ING3	-1.51415
GP1BB	-1.51652
FAM189A2	-1.5168
FAM111B	-1.52024
LMNB1	-1.52086
NDC80	-1.52451
HIST2H3C	-1.52464
CDC45	-1.5251
CDCA7	-1.52524
SOX5	-1.5253
MAL2	-1.52582
E2F8	-1.52914
PLCH1	-1.53617
KNL1	-1.53912
FAIM	-1.54156
MTHFS	-1.54289
PTPRZ1	-1.54489
DHCR7	-1.54803
EPS8L1	-1.54819
RECQL4	-1.55126
FBLN5	-1.55243
MVD	-1.55717
LPAR2	-1.55823
ANOS1	-1.55844
ABHD3	-1.56186
PCDHGC3	-1.56466
TRDC	-1.5686
MCTP1	-1.56945
TMEM158	-1.56946
HIST2H2BF	-1.56947
CENPO	-1.56987
PODXL	-1.57083
RDH11	-1.57481
ZNF521	-1.57596
KIF15	-1.5775
ZNF326	-1.57914
TMEFF2	-1.58142
ARHGEF6	-1.58277
PAQR4	-1.58295
CELSR1	-1.58596
MAGI1	-1.58838
FABP7	-1.58954
HMSD	-1.59024
HEY1	-1.59031
TCF19	-1.59034
PEG10	-1.59045
TMEM178B	-1.59648
LMO1	-1.59912
FAM46B	-1.59998
DBI	-1.60076
DTL	-1.60211
SPC25	-1.60724
RGS5	-1.60792
PSMC3IP	-1.6083
SERINC5	-1.61678
KIF24	-1.62014
LRP8	-1.62128
TIMELESS	-1.62168
IGDCC4	-1.62307
GJA1	-1.62524
REEP1	-1.63388
CSRP2	-1.63626
HMGN5	-1.63773
ENHO	-1.64032
ST6GALNAC5	-1.64063
C6orf223	-1.64324
FJX1	-1.64614
SPARCL1	-1.64713
PCYT1B	-1.64831
MXD3	-1.64864
TMEM97	-1.65771
LDLRAD3	-1.65796
CCDC34	-1.65804
MVK	-1.66277
SVIP	-1.66516
CENPP	-1.67372
RP11-2C24.9	-1.67735
ACOT1	-1.67807
RGS6	-1.6792
PAG1	-1.6831
CDKN1C	-1.68579
CYP46A1	-1.68681
GABBR2	-1.68988
OCA2	-1.69607
PCYT2	-1.70061
PCDHGC5	-1.70494
HAPLN1	-1.70657
IL7R	-1.70723
BRI3BP	-1.71204
RP11-701H24.9	-1.71319
LRRC15	-1.71392
PDZRN3	-1.7176
CYP51A1	-1.71816
MAP2K6	-1.72175
ELOVL2	-1.72711
TET3	-1.72772
AQP4	-1.73355
RTN4R	-1.73537
HIST1H4A	-1.7428
LRRTM2	-1.74392
GINS2	-1.74506
FDFT1	-1.74602
FRZB	-1.7527
GLCCI1	-1.75327
CAMK2N2	-1.75738
C14orf80	-1.75768
PHYHIPL	-1.76004
SOX1	-1.76024
SAPCD2	-1.76404
FDPS	-1.76712
CDC25A	-1.77242
TAGLN3	-1.77649
ZNF81	-1.78565
FABP5	-1.78706
CRB1	-1.78711
SKA1	-1.79077
PPP1R9A	-1.79199
C19orf57	-1.79287
WDR62	-1.79731
ADAM12	-1.80884
KIAA1161	-1.81268
CRYM	-1.82045
POU3F1	-1.82708
RP1-34B20.21	-1.83087
MAP3K7CL	-1.83264
SCRG1	-1.83863
ATL1	-1.85421
SPSB4	-1.85536
HAPLN3	-1.8594
NOG	-1.8625
HIST2H2BE	-1.86772
PTGES3L	-1.86949
IGF1	-1.87105
ACSS1	-1.87296
NPNT	-1.88081
ELN	-1.88739
BMP2	-1.89856
FLVCR2	-1.91199
MMAB	-1.91752
TRIL	-1.91981
UHRF1	-1.92185
CCND2	-1.92387
FAM181B	-1.92664
FASN	-1.93805
WSCD1	-1.94892
PDSS1	-1.9532
TSPAN12	-1.96849
TPH2	-1.96854
STARD4	-1.97005
SELPLG	-1.97059
ST8SIA5	-1.97131
ADAMTS16	-1.97239
LRRN3	-1.97778
OLFM1	-1.98118
LIMD1	-1.98514
NRARP	-1.98816
PTBP2	-1.99414
PCDH18	-2.00066
C10orf142	-2.0091
SPIN4	-2.014
OLFML3	-2.01839
SLC15A1	-2.02121
RASSF2	-2.02208
ZBTB8B	-2.02661
SEMA5B	-2.03477
ZNF367	-2.03603
CLSPN	-2.05292
PIGW	-2.06616
HIST1H4I	-2.06954
MYCL	-2.0719
L1CAM	-2.0787
KCNJ13	-2.08149
ADORA1	-2.08958
BCL11B	-2.09003
PROX1	-2.09319
MOB3B	-2.10038
BLCAP	-2.11141
SOX6	-2.11596
MTSS1	-2.14097
E2F1	-2.14149
MCM10	-2.14418
E2F2	-2.14693
ZNF100	-2.15178
FAM198B	-2.16232
TNFRSF11B	-2.16233
CSPG5	-2.16585
GRIK3	-2.17166
KCNJ6	-2.17179
INSM1	-2.18062
PPP1R3E	-2.19022
TMEM2	-2.19189
KCTD7	-2.20791
HRASLS5	-2.20866
SLC1A4	-2.22617
FBXL22	-2.22771
BBOX1	-2.24408
UBE2QL1	-2.25361
TTYH1	-2.25482
LSS	-2.2579
GAS1	-2.26204
HS3ST5	-2.27897
MSMO1	-2.33824
BMP7	-2.35433
SFRP4	-2.35811
SDPR	-2.36853
DLL1	-2.37177
SHISA9	-2.3719
LIPG	-2.38453
NXPH3	-2.39197
RUNX1T1	-2.39427
MFSD2A	-2.39569
SPTBN5	-2.40435
ARMCX4	-2.40924
TNNC1	-2.41342
TNFRSF19	-2.43628
HS3ST1	-2.46319
AGAP4	-2.47404
RGR	-2.47687
CHST6	-2.48686
FAM69C	-2.50349
CHRD	-2.51469
SYT14	-2.5389
SNCAIP	-2.54633
AC003003.5	-2.57927
GAD1	-2.58088
MYH11	-2.583
CRHBP	-2.59175
LRRC4	-2.61493
FADS2	-2.61551
GSX2	-2.62935
RIMKLA	-2.62991
PPM1H	-2.6316
ST6GAL2	-2.63912
OLFML2B	-2.6457
ZNF780B	-2.64679
AP3B2	-2.64685
SLCO1C1	-2.64916
ACTC1	-2.65459
PGBD5	-2.65594
ACTG2	-2.6628
PLN	-2.67307
SYP	-2.69102
CLEC19A	-2.70035
TLL2	-2.70338
KCNN3	-2.70656
MAPK4	-2.70907
SCD	-2.70952
FGD3	-2.71005
SQLE	-2.71292
FERMT1	-2.71668
CTC-487M23.8	-2.72844
COBL	-2.72849
PLPPR4	-2.73444
PLP1	-2.74853
ACAT2	-2.75279
ADGRA1	-2.77319
CITED1	-2.78064
ABAT	-2.78493
GRHL3	-2.79004
ACTA1	-2.79167
HIST1H2BL	-2.81796
FAM222A	-2.83083
WNT9A	-2.83736
IZUMO4	-2.85291
PRR18	-2.85317
IGDCC3	-2.87965
OTUD7A	-2.88243
LRRC3B	-2.89167
ZSWIM5	-2.89204
COL9A1	-2.90009
NDNF	-2.9244
OLIG2	-2.92559
IDI1	-2.93419
ASPN	-2.93805
HCN3	-2.94121
DHCR24	-2.94217
FOLR1	-2.98891
TTN	-2.9923
ZNF573	-3.01255
SHANK1	-3.02151
C1QTNF3	-3.05886
COL14A1	-3.06278
TINCR	-3.09637
CELF3	-3.11306
SRPK3	-3.12622
GADD45G	-3.16813
ABC13-47488600E17.1	-3.1789
SLCO4C1	-3.18229
C1QL2	-3.18721
PLCXD3	-3.19663
NPY	-3.2116
NEFM	-3.23979
LDLR	-3.24023
RLBP1	-3.24607
TAC3	-3.2573
PLD5	-3.30352
INSIG1	-3.31143
SLC9A2	-3.32867
HTR2A	-3.33482
HHIP	-3.37041
DMC1	-3.37674
HMGCS1	-3.37701
DLX1	-3.39283
CNTN5	-3.41105
NNAT	-3.46044
IGSF11	-3.49654
GRIK1	-3.4988
TRPM8	-3.50029
FNDC5	-3.50203
NELL2	-3.50406
SLC18A3	-3.50921
PCDH19	-3.51979
DLX5	-3.53878
LEFTY2	-3.61522
AVPR1A	-3.65329
SLC9A4	-3.6792
TP73	-3.69412
COL5A3	-3.69434
SMPD3	-3.73842
SLC26A10	-3.744
NOV	-3.74628
TTC23L	-3.77484
CMYA5	-3.79075
ABCD2	-3.79835
ARTN	-3.8404
NPTX2	-3.84189
HES6	-3.89752
SP5	-3.90008
ITK	-4.00601
DLX2	-4.0073
ERICH3	-4.09343
AC007325.2	-4.13769
GPR88	-4.24028
KITLG	-4.27138
DLX6	-4.3288
RP11-762I7.5	-4.36319
MYT1	-4.36973
CHRNA1	-4.41648
RGS8	-4.50388
RGS1	-4.52492
ABLIM2	-4.55127
RGCC	-4.70061
RGS16	-4.77969
PRODH	-4.81027
HDC	-4.8351
MLANA	-4.83582
SMOC2	-4.89217
TMEM110-MUSTN1	-4.97605
CFAP74	-5.15683
KCNK10	-5.16402
FGFBP3	-5.20816
PECAM1	-5.33594
PCSK9	-5.33835
WFDC1	-5.43256
SLC38A11	-5.57845
CSMD1	-5.62996
OLIG1	-5.68323
FBN3	-5.7008
RPS6KA3	-5.7936
ASCL1	-5.8624
COMP	-5.94606
SPECC1L-ADORA2A	-6.02832
SMOC1	-6.20913
IGFL3	-6.3013
UNC13C	-6.32031
DRD2	-6.40214
C6orf15	-6.50819
COL10A1	-6.51852
LRP2	-6.5212
PLA2G3	-6.69525
RYR2	-6.73857
DLL3	-6.90538
WT1	-7.41454
F13A1	-7.46093
HES5	-8.21102

### Sheet: Table S3-2
Table S3: Differentially expressed genes in human astrocytes (hA) co-cultured (cc) with NCI-H82
hA cc NCI-H82
gene_id	log2FoldChange
POU3F4	9.81082
ARHGAP9	6.66789
NPPB	6.35383
TBC1D3K	6.30987
ADM2	5.31709
TSLP	5.29326
CBLC	4.88844
ASNS	4.87163
C3	4.8544
CXCL8	4.51873
CHAC1	4.51611
GDF15	4.37054
TRIB3	4.36043
TNXB	4.12067
CXCL3	4.09584
SLC7A5	4.00409
CLDN11	3.68735
DDIT3	3.68355
ANGPTL4	3.62778
PCK2	3.57964
C10orf54	3.5523
SLC7A11	3.42902
NGF	3.37962
PSAT1	3.3668
CXCL1	3.31042
LAMP3	3.28395
SAMD11	3.2641
PADI2	3.17511
SLC1A5	2.97386
DDIT4	2.89438
SLC3A2	2.87009
SMN2	2.8519
MTHFD2	2.84055
CEBPB	2.83981
INHBE	2.82319
ATF4	2.78316
CXCL6	2.69176
EIF4EBP1	2.682
STAC2	2.67629
KCNG1	2.58611
SESN2	2.57923
GARS	2.54488
HK2	2.53108
WARS	2.41094
TOX2	2.33427
CTH	2.31871
KRT7	2.27533
ANGPT2	2.25746
PHGDH	2.2304
JDP2	2.21856
BCAN	2.20566
SLFN5	2.20423
FLI1	2.19829
PMAIP1	2.19114
SHMT2	2.18012
TGFA	2.16969
FLRT1	2.13089
YARS	2.12939
IFRD1	2.08678
SUSD2	2.03702
ALDH1L2	2.02141
KCNK2	2.0155
CARS	2.01311
ATF3	1.9992
BMP8B	1.99035
WDR86	1.97577
DLK1	1.94104
VEGFA	1.92022
PSPH	1.90517
ADM	1.88811
MYC	1.86094
SARS	1.84844
PAPPA	1.83403
AKNA	1.82287
BDNF	1.81335
GATA6	1.76166
CEBPG	1.75325
TIMP3	1.75253
ICAM1	1.734
DHRS3	1.72208
CCDC169	1.7039
NMNAT3	1.70232
RCAN1	1.69023
UAP1	1.6886
ULBP1	1.68184
FOXC1	1.67999
SLC38A1	1.67102
FBXO32	1.60858
AMZ2P1	1.59605
LYRM9	1.58251
TGM2	1.58111
SERPINE1	1.56727
XPOT	1.55556
MTHFD1L	1.55284
PDK1	1.52514
RAB39B	1.52504
ATOH8	1.52056
TNFRSF1B	1.51866
HERPUD1	1.49823
GADD45A	1.49423
RIPK4	1.49119
CD274	1.48216
GPT2	1.46137
FOSL1	1.45346
PUS10	1.43865
ADAMTSL4	1.42298
BNIP3	1.42048
NARS	1.41603
SLC24A1	1.41582
TRIM35	1.40821
ARHGEF2	1.39282
ALDH1L1	1.38853
PCDH1	1.37458
NT5E	1.35445
BCAM	1.32147
AARS	1.29236
PTPRU	1.2896
ALDH3B1	1.26758
AP3M2	1.26225
COL6A3	1.25743
C8orf4	1.2514
SDC4	1.15165
CEBPD	1.13868
FAM20C	1.13321
C10orf2	1.11572
CCDC71L	1.1053
EPHA2	1.07592
N6AMT1	1.07143
OGFRL1	1.05029
CCND1	1.03331
ANKRD6	-1.00643
SC5D	-1.01006
DPYSL3	-1.0869
IGFBP3	-1.11948
IFI6	-1.1349
CES1	-1.14383
LFNG	-1.18808
RASSF4	-1.2114
FILIP1L	-1.21396
PCYT1B	-1.21643
GJA1	-1.2324
TMEM51	-1.23847
NIN	-1.25203
LDLRAD4	-1.29988
CSRP2	-1.31224
DHCR7	-1.32075
ATL1	-1.33383
PCDHB14	-1.33483
OAS3	-1.33664
MYH11	-1.34306
GDF6	-1.40919
PPP1R9A	-1.42665
MMAB	-1.44312
STK32B	-1.45821
FDPS	-1.46259
EPS8L1	-1.48534
MVK	-1.48856
RASD1	-1.51507
SPC24	-1.52122
TMEM97	-1.5555
DNM3	-1.55874
ADGRV1	-1.56913
IGF1	-1.58733
LRRC17	-1.59558
FADS2	-1.6013
GINS2	-1.60821
SFRP4	-1.61662
LSS	-1.63113
FLVCR2	-1.63392
RASSF2	-1.65312
MX1	-1.67086
CDC25A	-1.67478
INSM1	-1.69137
OLIG2	-1.70517
EBP	-1.7443
MVD	-1.74537
NOG	-1.76277
FERMT1	-1.76782
TNFRSF19	-1.82085
FDFT1	-1.84874
ANGPTL2	-1.85141
NUDT8	-1.85359
BMP7	-1.86247
MYCL	-1.88919
GRHL3	-1.89075
ACTC1	-1.90009
RGS16	-1.91291
SLC34A2	-1.97267
LDLR	-1.99541
FAM198B	-1.99555
ACTG2	-2.00058
HES6	-2.03634
ATRNL1	-2.04347
LRRC15	-2.04381
HEY1	-2.04444
SP9	-2.05019
PCDH19	-2.05647
IDI1	-2.06675
NPY	-2.10535
FGD3	-2.10582
NOV	-2.22139
SQLE	-2.22202
ADGRA1	-2.24387
CITED1	-2.26267
PDZRN3	-2.27305
DHCR24	-2.28391
OLIG1	-2.29445
HMGCS1	-2.30584
GPR88	-2.3111
ACTA1	-2.36077
CRB1	-2.39065
MAP3K7CL	-2.41445
TAC3	-2.42867
PCDH18	-2.43879
IGDCC3	-2.44318
GAD1	-2.49165
WNT11	-2.52956
CHRNA1	-2.54144
FGFBP3	-2.54718
OLFML2B	-2.55474
POU3F1	-2.55906
ACAT2	-2.59972
INSIG1	-2.65752
NPTX2	-2.69357
RYR2	-2.7484
ST8SIA5	-2.77887
C6orf15	-2.80525
DLX1	-2.80768
DLX6	-2.89099
NNAT	-2.91577
NELL2	-2.93065
OAS2	-2.96386
DRD2	-3.00936
SLC32A1	-3.01373
GRAP	-3.038
HDC	-3.08593
DLL3	-3.10376
FAM222A	-3.10901
ASCL1	-3.11967
RGCC	-3.12721
DLX2	-3.17804
ST6GAL2	-3.21423
PLA2G3	-3.23186
DLL1	-3.30794
SLCO4C1	-3.47534
HES5	-3.51407
DMC1	-3.58147
RAB11FIP4	-3.68549
SMOC2	-3.6866
PKP1	-3.78225
GRIK1	-3.814
PCSK9	-3.87037
C4orf26	-3.99144
IGFL3	-4.11872
TMEM110-MUSTN1	-4.45607
HSPB2-C11orf52	-4.49206
SLC6A20	-4.74181
RGS8	-4.83116
MOG	-4.91644
SMOC1	-4.95578
RAB3C	-5.47618
FBN3	-5.8863
RP11-63A1.4	-6.64816
RIMBP3B	-6.74321
