## Supplemental Tables for "Neuronal mimicry generates an ecosystem critical for brain metastatic growth of SCLC": Table S4.xlsx

### Sheet: Table S4-1
Table S4: GO terms enriched in RNA-seq analysis of human astrocytes (hA) co-cultured (cc) with NCI-H82 and NCI-H69 cells
GO terms are shown for upregulated and downregulated genes
GO terms enriched in upregulated genes in hA cc NCI-H69
GO term	Enrichment FDR
Cell proliferation	5.69e-17
Anatomical structure morphogenesis	5.69e-17
Tube development	1.61e-16
Regulation of cell proliferation	2.88e-16
Tube morphogenesis	4.25e-16
Circulatory system development	7.54e-15
Cellular response to chemical stimulus	9.93e-15
Response to external stimulus	1.5e-14
Anatomical structure formation involved in morphogenesis	1.58e-14
Regulation of multicellular organismal process	2.53e-14
Cell surface receptor signaling pathway	3.88e-14
Positive regulation of angiogenesis	7.49e-14
Vasculature development	7.71e-14
Regulation of developmental process	7.71e-14
Regulation of multicellular organismal development	1.08e-13
Regulation of vasculature development	1.15e-13
Cardiovascular system development	1.15e-13
Regulation of angiogenesis	1.2e-13
Positive regulation of vasculature development	1.34e-13
Blood vessel morphogenesis	2.85e-13
Angiogenesis	2.98e-13
Blood vessel development	3.96e-13
Regulation of cell communication	1.18e-12
Response to stress	1.25e-12
Response to organic substance	2.05e-12
Positive regulation of multicellular organismal process	2.84e-12
Cell death	3.12e-12
Programmed cell death	3.15e-12
Regulation of signaling	3.15e-12
Response to lipid	3.78e-12

### Sheet: Table S4-2
Table S4: GO terms enriched in RNA-seq analysis of human astrocytes (hA) co-cultured (cc) with NCI-H82 and NCI-H69 cells
GO terms are shown for upregulated and downregulated genes
GO terms enriched in downregulated genes in hA cc NCI-H69
GO term	Enrichment FDR
Cholesterol biosynthetic process	9.2384e-16
Secondary alcohol biosynthetic process	9.54941e-16
Sterol biosynthetic process	3.50941e-15
Cholesterol metabolic process	2.01775e-13
Secondary alcohol metabolic process	4.82145e-13
Sterol metabolic process	6.78028e-12
Cell cycle	1.06233e-11
Organic hydroxy compound biosynthetic process	1.09639e-11
Mitotic cell cycle	2.57626e-11
Organic hydroxy compound metabolic process	3.4394e-11
Regulation of sterol biosynthetic process	6.91134e-11
Regulation of cholesterol biosynthetic process	6.91134e-11
Animal organ development	6.91134e-11
Nervous system development	7.37322e-11
Alcohol biosynthetic process	7.40556e-11
Mitotic cell cycle process	7.75375e-11
Cell cycle process	1.78483e-10
Regulation of cholesterol metabolic process	2.4355e-10
Regulation of lipid biosynthetic process	2.89266e-10
Small molecule biosynthetic process	9.794e-10
Regulation of steroid biosynthetic process	9.794e-10
Central nervous system development	1.11228e-09
Regulation of steroid metabolic process	1.78359e-09
Alcohol metabolic process	2.07882e-09
Steroid biosynthetic process	2.69565e-09
Steroid metabolic process	1.28528e-08
Regulation of alcohol biosynthetic process	5.19427e-08
Lipid biosynthetic process	5.83734e-08
Neurogenesis	5.83734e-08
Head development	6.46466e-08

### Sheet: Table S4-3
Table S4: GO terms enriched in RNA-seq analysis of human astrocytes (hA) co-cultured (cc) with NCI-H82 and NCI-H69 cells
GO terms are shown for upregulated and downregulated genes
GO terms enriched in upregulated genes in hA cc NCI-H82
GO term	Enrichment FDR
Apoptotic process	5.28529e-12
Programmed cell death	6.29177e-12
Cell death	1.01242e-11
Carboxylic acid metabolic process	1.57124e-11
Regulation of cell death	3.88139e-11
Regulation of apoptotic process	3.88139e-11
Regulation of programmed cell death	5.1587e-11
Oxoacid metabolic process	5.96441e-11
Organic acid metabolic process	8.12153e-11
Small molecule metabolic process	1.83474e-10
Response to organic substance	9.32669e-10
Regulation of vasculature development	6.55615e-09
Cellular amino acid metabolic process	6.55615e-09
Regulation of angiogenesis	1.64707e-08
Cellular response to chemical stimulus	3.01079e-08
PERK-mediated unfolded protein response	1.54543e-07
Apoptotic signaling pathway	3.44654e-07
Tube development	4.1541e-07
Response to decreased oxygen levels	4.1541e-07
Positive regulation of developmental process	4.1541e-07
Positive regulation of vasculature development	6.87203e-07
Response to oxygen levels	7.70243e-07
Response to endogenous stimulus	9.53901e-07
Tube morphogenesis	9.53901e-07
Response to endoplasmic reticulum stress	1.0599e-06
Vasculature development	1.21686e-06
Intrinsic apoptotic signaling pathway	1.2397e-06
Response to hypoxia	1.35876e-06
Regulation of developmental process	1.35876e-06
Response to glucocorticoid	1.35876e-06

### Sheet: Table S4-4
Table S4: GO terms enriched in RNA-seq analysis of human astrocytes (hA) co-cultured (cc) with NCI-H82 and NCI-H69 cells
GO terms are shown for upregulated and downregulated genes
GO terms enriched in downregulated genes in hA cc NCI-H82
GO term	Enrichment FDR
Secondary alcohol biosynthetic process	6.55001e-17
Cholesterol biosynthetic process	6.55001e-17
Sterol biosynthetic process	1.30216e-16
Cholesterol metabolic process	3.36338e-15
Secondary alcohol metabolic process	5.39833e-15
Sterol metabolic process	2.77474e-14
Regulation of cholesterol metabolic process	4.54386e-12
Organic hydroxy compound biosynthetic process	5.2545e-12
Regulation of sterol biosynthetic process	8.64947e-12
Regulation of cholesterol biosynthetic process	8.64947e-12
Alcohol biosynthetic process	1.48555e-11
Organic hydroxy compound metabolic process	1.15431e-10
Steroid biosynthetic process	1.51922e-10
Animal organ development	3.2042e-10
Regulation of steroid metabolic process	5.71084e-10
Alcohol metabolic process	5.71751e-10
Regulation of steroid biosynthetic process	5.86767e-10
Steroid metabolic process	1.32656e-09
Regulation of alcohol biosynthetic process	2.88849e-09
Tissue development	1.1996e-08
Nervous system development	3.59256e-08
Cholesterol biosynthetic process via desmosterol	6.97136e-08
Cholesterol biosynthetic process via lathosterol	6.97136e-08
Regulation of lipid biosynthetic process	6.97136e-08
Cell differentiation	3.7919e-07
Cellular developmental process	6.7047e-07
Generation of neurons	7.92318e-07
Negative regulation of developmental process	7.92318e-07
Neurogenesis	8.18767e-07
Isoprenoid biosynthetic process	1.08795e-06
