## Supplemental Tables for "Neuronal mimicry generates an ecosystem critical for brain metastatic growth of SCLC": Table S5.xlsx

### Sheet: Table S5
Table S5: Upregulated genes in TKO SCLC metastasis compared to primary tumor
All upregulated genes			Neuronal genes
gene_id	log2FoldChange		gene_id
Alb	8.98235		Grin3a
Serpina1c	8.45012		Neurod4
Serpina1e	8.24804		Metrn
Cyp2c54	7.61941		Vash2
Serpina1b	7.61545		Phox2a
Fgb	6.78714		Auts2
Serpina1d	6.62598		Gap43
Apcs	6.26693		Slitrk1
Serpina3k	6.25077		Cthrc1
Gc	6.18057		Mycn
Fga	5.92297		Sema6d
Apoa1	5.86081		Ror1
Cyp2e1	5.71749		Fev
Gm773	5.69106		Gpm6b
Apoc3	5.62384		Slit1
Car3	5.61604		Cntn6
Mug1	5.35136		Prtg
Gm765	5.17076		Crtac1
Apob	5.14436		Bai3
Cntn6	5.08203		Pmp22
Igh	4.96088		Lhx1
Apoa2	4.80818		Fxn
Cps1	4.77666		Cdh11
Cyp2c50	4.77122		Tlx3
Fabp1	4.76558		Chodl
Slco1b2	4.67191		Efnb3
AK020705	4.66896		Vldlr
Ces3a	4.63343		Eef2k
Tm4sf4	4.58032		Vegfc
Zic2	4.56836		Tmem98
Ankfn1	4.51372		St8sia2
Ugt2b5	4.51021		Grm7
4932411E22Rik	4.47269		Cdk5r1
2610035F20Rik	4.4682		Nfib
Ambp	4.26564		Slit2
Cyp2c53-ps	4.21732		Dchs1
Slitrk5	4.20646		Gdpd5
mFLJ00385	4.12397		Atoh8
abParts	4.01321		Lrp8
Cyp2d9	3.89471		Dixdc1
Zic5	3.82358		Cbln1
Cyp2c39	3.7941		Epha10
Plg	3.75712		Ndn
Akr1c6	3.74942		Slitrk5
Cox8c	3.62938		Gpc2
BC048546	3.58609		Chrna7
Cyp2d10	3.56056		Dpysl4
Cdh10	3.44862		Epha3
Meox2	3.41781		Mapt
AK136164	3.39811		Dcx
Kng1	3.36455		Dbn1
Ces1c	3.35469		Reln
Tex13	3.35448		Tmem108
Gpc3	3.32898		Gli3
Cyp2c70	3.32484		Astn1
Rhox2a	3.3011		Lingo1
C8a	3.28385		Pak3
Rhox2d	3.24458		Lgi1
Gm16844	3.23365		Ptprs
Dgkk	3.23247		Sema6c
Tex101	3.20234		Fat4
Olfr329-ps	3.17769		Etv4
A630012P03Rik	3.17035		Mdga1
Grik2	3.11367		Nfix
Aldob	3.10152		Zic2
Crabp2	3.05797		Plxnc1
Adh1	3.02232		Nr2f2
AK016129	3.02151		Ntrk1
Esrrg	3.00447		Nav3
Crp	2.95278		Tgm3
Tdo2	2.94552		Isl2
abParts	2.91744		Camk2a
AK033170	2.89823		Fgfr1
Prkcq	2.83886		Sema3d
Galr1	2.81135		Epha8
Mir491	2.81053		Nrp2
Ighg1	2.79616		Zfp488
Hao1	2.77846		Sox8
AK046304	2.74048		D0H4S114
Bhmt	2.73496		Fat3
Slitrk1	2.73415		Onecut2
AK006560	2.71854		Myo16
Rdh7	2.68971		Rtn4rl2
Cpn2	2.67871		Sema4g
Mup3	2.64363		Lmx1a
Slit2	2.63877		Sox5
A830018L16Rik	2.62517		Wasf3
Nkx2-2	2.62474		Unc5d
Cyp1a2	2.61118		Sox11
Ccnjl	2.60679		Tubb3
Fbln7	2.59216		Crabp2
Pzp	2.58945		Gpr30
Mmp16	2.58382		Rufy3
Cdh18	2.57319		Lhx3
Cldn1	2.57225		Nkx2-2
Mllt3	2.5678		Boc
Apoh	2.56337		Thy1
Tgm3	2.56282		Pax6
BC057079	2.56246		Apc2
Lphn3	2.55459		Rnf165
Fam124a	2.55167		Epha5
Galntl6	2.52725		Dscam
Mfap2	2.51572		Gabra5
Isl2	2.51567		Slitrk3
Calcr	2.49952
Hoxb9	2.49736
Nr1h4	2.49721
Ptplad2	2.49366
4930517E11Rik	2.46694
Vwde	2.4654
AB350709	2.46359
Adra2c	2.43902
Mpped1	2.43671
Lmo3	2.43231
4930583P06Rik	2.43221
Hsd17b13	2.43128
Zfp488	2.41216
Sgcd	2.40267
Chodl	2.36895
Ripply2	2.36818
AK047238	2.36161
Gm5088	2.35646
Epha3	2.35292
Vldlr	2.34711
Lrp1b	2.34339
Ddr2	2.32702
Cda	2.31833
Sema3d	2.31354
Tmem178	2.31259
AF529169	2.29462
Pabpc4	2.29428
Gnai1	2.28961
Shisa9	2.28517
Igj	2.27423
Rimkla	2.27246
Wbscr17	2.27176
Cnksr2	2.27082
Clmp	2.26954
Plce1	2.2659
Chrna7	2.258
Hspa12a	2.25027
Hs6st2	2.21993
AK086712	2.21403
Gnb4	2.20905
Lypd1	2.2043
BC034090	2.20177
Hpx	2.19815
Igfbp2	2.19284
Cacng2	2.19175
AI593442	2.18988
Vwc2	2.18828
Nrg3	2.18558
Lgi1	2.17365
Npas3	2.16968
Tprg	2.16807
Unc5d	2.1543
Slc25a21	2.1504
C530044C16Rik	2.14919
Slc6a1	2.13123
1500016L03Rik	2.12064
AK048710	2.1204
Crybb1	2.08536
Slc6a15	2.08268
Adcyap1r1	2.07684
Ajap1	2.07119
Gng4	2.07053
Serpinc1	2.06722
C130060K24Rik	2.05841
Itga8	2.05346
Edil3	2.05317
abParts	2.04865
Epha8	2.03073
Slitrk3	2.02611
Cdh11	2.02469
Gpr39	2.00642
Apoc4	2.00218
Trpm2	1.99356
Egfem1	1.99152
1700030C10Rik	1.99047
Pax9	1.98983
Msln	1.98302
Satb1	1.98215
Lrrc3	1.97988
Dnase1l3	1.97151
5830418P13Rik	1.9602
Ddah1	1.95571
Rtp1	1.95524
Glis1	1.94252
Fat3	1.93702
Cacng5	1.92999
Aard	1.92904
Ptprv	1.92902
Zfp57	1.92901
AK089373	1.92836
2013-03-01	1.92347
Boc	1.92269
Col6a6	1.92003
Epha5	1.91946
Grik3	1.91587
Dcx	1.91517
Dbx2	1.91232
Abcg2	1.9108
AI504432	1.89702
Rbfox1	1.89472
Adarb2	1.89266
Srcin1	1.88947
3930402G23Rik	1.88769
Ppie	1.88118
Trit1	1.87787
Fez1	1.87783
Myo16	1.87555
Haus6	1.87415
Dcaf12l1	1.8739
Dbn1	1.87229
Saa1	1.87194
Nrsn2	1.8699
Grm3	1.86911
Agap2	1.8664
3110045C21Rik	1.86586
Fgl1	1.86543
AK199184	1.8654
Glp1r	1.8637
AK032654	1.86074
Akap6	1.86025
4833424O15Rik	1.85723
Lingo1	1.85603
EG245297	1.85455
Bcat1	1.85337
AK138161	1.85049
Gm12709	1.84945
Tpte	1.84835
Sgip1	1.84626
Fscn1	1.84447
Hrasls	1.84373
Tmem74	1.84193
AK218396	1.83781
Ntsr2	1.83317
Dleu7	1.83199
Tlx3	1.83035
Slc22a12	1.82448
Nav3	1.82068
Nckap5l	1.82067
Capn6	1.82028
Mycl1	1.81544
Pdzrn3	1.81372
Ndn	1.8102
Gabrb1	1.80262
Kcna3	1.80247
Uox	1.80006
Kif21b	1.79706
Scarna8	1.79306
Lmx1a	1.7925
AK045137	1.79185
Ptger4	1.78871
Gpr123	1.78844
Snapc3	1.7829
Tmem108	1.7798
Fndc4	1.77952
Oxct2b	1.77697
Darc	1.76587
Bean1	1.763
Slit1	1.75911
Dgkb	1.75812
Tmem136	1.75808
AK048571	1.7547
Lypd6	1.7546
Eya2	1.75381
AK077353	1.753
Gpr25	1.75224
Vegfc	1.75008
Clgn	1.7428
AK076831	1.73752
Slc5a4b	1.73583
Psd2	1.73439
Rps6ka6	1.73277
6430573F11Rik	1.7299
Pde1b	1.72773
Foxr2	1.7277
Oxct2a	1.72641
Ank2	1.72496
Bmp8a	1.72351
Psip1	1.72351
Gap43	1.71969
Lhx1	1.71929
4932413F04Rik	1.71648
Car5a	1.71588
Odz3	1.71578
Rps6	1.71379
Rph3a	1.71133
AK142664	1.70938
Nfix	1.70908
Cplx1	1.70901
Cldn19	1.7049
BC038648	1.70172
Scube1	1.69978
Fat4	1.69969
2900011O08Rik	1.69899
Elovl2	1.69504
Jam3	1.69362
Prr19	1.69327
Irf4	1.68956
Reln	1.68908
D6Mm5e	1.68167
Gpr179	1.6791
Fbln1	1.67628
Astn1	1.67147
Rbfox3	1.67104
Hoxb7	1.67053
Hrk	1.66871
Rtn4rl2	1.66752
Mobp	1.66704
Rab33a	1.66147
Slc35f1	1.66084
Scn1a	1.65742
Tub	1.65661
Srm	1.65512
Scrt1	1.65478
Galntl1	1.65293
Tusc1	1.65233
Tnfrsf13c	1.65152
Gabra4	1.65019
2610316D01Rik	1.64795
Otoa	1.64591
1500009C09Rik	1.64577
Neurod4	1.64562
Adra1b	1.64306
E130012A19Rik	1.64185
AK168184	1.6415
Nfib	1.63865
Actc1	1.63688
Gm8234	1.6349
Hs3st4	1.63178
Jam2	1.62908
Gcgr	1.62852
Adam12	1.62688
Mdga1	1.62602
Slc29a4	1.62593
Htr1b	1.6235
St8sia2	1.62317
Ramp3	1.62185
Gm11413	1.62017
Dscam	1.61603
Phex	1.61577
2900055J20Rik	1.61267
Aim2	1.61126
Fgfrl1	1.60647
Clrz	1.60593
Fev	1.60521
Cdca8	1.60494
Gm9766	1.60142
Bmp8b	1.59992
Ttc9b	1.59883
Yrdc	1.58966
Tspan18	1.58706
Dmrta1	1.58552
Gm11985	1.58529
Rnf182	1.58436
AK005807	1.58281
Ncan	1.58231
Ccbe1	1.5789
Gm4975	1.57767
Miat	1.57589
Dchs1	1.57543
Gpc2	1.56866
Hepacam2	1.5655
Gulo	1.56543
Sox8	1.56299
Pou2f2	1.56282
Camk2a	1.56146
Necab2	1.55638
Gm19395	1.5555
Shf	1.55415
Fstl5	1.5541
Fli1	1.55032
Baalc	1.54842
Crtac1	1.54803
Pln	1.54616
Cap1	1.54426
Rprm	1.54224
Hoxb8	1.54208
Cntfr	1.53738
Nkd2	1.53606
2700081O15Rik	1.5355
Ptchd2	1.53203
2013-09-03	1.53073
AK147121	1.52688
Tro	1.52122
AI848285	1.52031
Gabra5	1.51962
Zdhhc21	1.51883
AK045483	1.51848
A330093E20Rik	1.51498
Fgf7	1.51257
Mex3a	1.51251
Epha10	1.51095
Sema6d	1.50659
Snai2	1.50297
3425401B19Rik	1.50254
Kcnh5	1.50111
Pde3a	1.50087
Rgmb	1.49685
Kctd15	1.49278
AK043780	1.49216
Podn	1.487
Kcnd3	1.48414
Smad9	1.48063
Greb1	1.47962
1110065P20Rik	1.47865
Gm13889	1.47865
Dock4	1.47635
Rbp7	1.47571
Opcml	1.47505
Mir344b	1.47487
Cd248	1.4746
AK018309	1.47384
Gm10664	1.47156
Chrna5	1.4715
A930017K11Rik	1.46926
Pmp22	1.46695
Pcdh18	1.46506
D430036J16Rik	1.46466
Hip1	1.46381
Rnf165	1.46327
Mxra7	1.46305
Tmem30c	1.46301
Ebf4	1.46236
Stc1	1.46036
Prtg	1.45933
1700027H10Rik	1.45614
Nme4	1.45243
Dlk2	1.45011
Nppa	1.44862
Adamts10	1.44808
Wdr66	1.4472
4930529M08Rik	1.4451
Mapt	1.4446
Plxnc1	1.44432
Dmc1	1.44394
Tubb3	1.44263
Vash2	1.44215
D430041D05Rik	1.44179
2900079G21Rik	1.43905
Bid	1.43734
Bend5	1.43726
AK007174	1.43643
Mir488	1.43225
Tcte1	1.43099
Dctd	1.42939
Dpysl4	1.42926
Pde10a	1.41848
Baat	1.41753
Rgs20	1.41584
Ceacam2	1.41524
AK132189	1.41423
Sacs	1.41404
Pdzrn4	1.41129
Cthrc1	1.41003
Snip1	1.4097
Kcnh4	1.4096
Sh3rf3	1.40536
Adam19	1.40424
Des	1.40378
4930473A06Rik	1.40326
Eln	1.40107
Hfm1	1.40002
Kcnn2	1.3978
Mir467f	1.39455
BC134356	1.39203
Gm16894	1.38792
Abca8b	1.38749
Slc22a29	1.38689
Cacng7	1.3865
Magi1	1.38472
Nwd1	1.38045
BC031503	1.37644
Celf5	1.37145
2810055G20Rik	1.36995
Tmem151b	1.36891
Prkcb	1.3676
Ppp2r2b	1.36643
Slc2a2	1.36598
Csrp2	1.36574
Pcdh10	1.36214
Lin7a	1.35663
6330403K07Rik	1.35432
Chrd	1.35383
Arhgap24	1.3537
Ppp3r2	1.35153
Stag3	1.35085
Cacna2d2	1.3507
Stac2	1.34476
Kcnd2	1.34434
Gpm6b	1.34112
Lrrn3	1.33996
Ror1	1.33981
B3gat1	1.33879
Rcor2	1.33718
Zmat4	1.33659
Fut10	1.33423
Sncaip	1.33325
Nat8l	1.33288
Gfra2	1.32748
Cmtm7	1.32567
Hoxb6	1.32553
Prr7	1.32548
Klhl9	1.32525
Foxo6	1.32367
AK045624	1.3233
Depdc1b	1.32171
Osbp2	1.3194
Pcbp4	1.31618
1700001O22Rik	1.3158
Pld5	1.31391
Thy1	1.31347
DQ561518	1.31103
Pax6	1.31091
Dlgap3	1.30994
Ptprg	1.30896
Lyl1	1.30747
Zscan18	1.30674
Ntrk1	1.30541
AK052880	1.30407
Dpf3	1.30344
Pxdn	1.30297
Ccl25	1.30226
Cml2	1.3007
Grik4	1.29983
Sord	1.2976
Sct	1.29747
AB349811	1.29517
Ccdc36	1.29187
Gm572	1.29159
2610002D18Rik	1.29082
AB351889	1.28792
Micalcl	1.28724
Gm106	1.28699
Birc5	1.28638
Epdr1	1.28594
Grm7	1.28559
D0H4S114	1.28344
Slmo1	1.28219
Gfra4	1.28207
Rraga	1.27879
Gm20172	1.27815
9030612E09Rik	1.27413
B3galt1	1.27378
Drd4	1.27347
Aqp9	1.27299
Lgals1	1.27286
Gm5124	1.27211
Hist1h1b	1.27135
Ryr3	1.27127
DQ721128	1.26968
Mthfd2l	1.26838
E030019B06Rik	1.26766
Chst3	1.26485
Ankle1	1.26409
Gm10125	1.26329
Sox11	1.2631
Fgd3	1.25814
5031426D15Rik	1.25727
Iqub	1.25361
D4Bwg0951e	1.25128
Phactr3	1.25121
Camk4	1.2506
Cachd1	1.25031
6030468B19Rik	1.2501
Lrp8	1.25008
Podxl2	1.24946
Kif11	1.24861
Efnb3	1.24839
Sf3a3	1.24639
Lhfpl2	1.24613
Fhl1	1.24534
Scx	1.24463
Asphd2	1.24391
AK085341	1.24222
C230035I16Rik	1.24198
Grid1	1.23596
Thsd7a	1.23512
D430019H16Rik	1.23325
Ppp1r14b	1.23321
Slc29a2	1.23222
AK006167	1.23142
Lix1l	1.22982
Gnl2	1.22844
Drp2	1.22834
Maf	1.22819
4930564G21Rik	1.22735
Fam171a2	1.22399
Cbln1	1.22374
Bcl6b	1.22353
Proz	1.22343
Meaf6	1.22293
Lrr1	1.2229
T2	1.22229
Cacng4	1.22041
Lrp8	1.21901
Ccdc30	1.21825
Ctps	1.21775
Plekhg4	1.21754
Mir697	1.21649
Sh2d5	1.21589
Nsg2	1.21553
Arpp21	1.21534
Fam19a2	1.21512
Sirpa	1.21511
Tceal3	1.21448
Sned1	1.21424
Fam135b	1.214
AI646023	1.20351
Zeb1	1.20298
Mycn	1.2027
Mit1/Lb9	1.20247
Dixdc1	1.20121
Rrm2	1.20095
Psat1	1.20035
Cdk2ap1	1.19839
Kitl	1.19669
Dpysl3	1.19494
Tmem145	1.19303
Cacna1e	1.192
Mum1l1	1.19024
Sema6c	1.18872
Mir344-2	1.18665
Ftl1	1.18561
Mex3b	1.18499
Nr2f2	1.18325
DQ702720	1.18212
2900009J06Rik	1.18111
Serf1	1.18016
Rtn1	1.178
Maneal	1.17708
Atoh8	1.17568
Etv4	1.17547
Ccdc23	1.17531
Scarf2	1.17392
Fam194a	1.17104
F13b	1.17086
Gm15612	1.17053
Pus7l	1.16822
Rmst	1.16687
Ppt1	1.16527
AA415398	1.16369
Tmem132a	1.16367
Lhx3	1.1636
Sobp	1.16321
Metrn	1.16202
Nkain3	1.16187
Col7a1	1.15969
Phox2a	1.15824
AK134203	1.15736
BC024416	1.15724
Zim3	1.15698
Foxm1	1.15631
Fbxo5	1.15546
Csdc2	1.15542
Clcn1	1.15387
Sycp2	1.15324
Ccnj	1.1517
AK079709	1.15159
Ehd3	1.14938
Slc38a3	1.14701
Gli3	1.14641
Smarca2	1.14505
Nrp2	1.14367
Tmem235	1.14241
Mtap	1.14229
4933413G19Rik	1.14178
Naaladl1	1.13981
Pde9a	1.13941
Igsf10	1.13861
Hist1h2bm	1.13837
Marcksl1	1.13557
Onecut2	1.13395
Gm6578	1.13308
Cecr6	1.1329
Zfp383	1.13262
Trpc3	1.13213
Gas2l3	1.13208
Fabp5	1.13028
Gnb3	1.13015
Lrrc4b	1.12804
Ldoc1l	1.12793
2310040G24Rik	1.12739
AB350106	1.12614
Basp1	1.12603
Dgki	1.12494
AK015376	1.12441
DQ716831	1.12388
Ybx1	1.12347
Arxes2	1.12338
D930028M14Rik	1.11977
Lgi2	1.11919
Ak2	1.1181
Mir1905	1.11724
Sox5	1.11722
Srgap3	1.11683
Agphd1	1.11561
Amhr2	1.11516
4933427I22Rik	1.11506
D830031N03Rik	1.11493
Tgif2	1.1143
Utp11l	1.11423
Ccl25	1.11111
Uggt2	1.10941
Tubb5	1.10859
Fgfr4	1.10748
Fgfr1	1.10633
A730090N16Rik	1.10572
Murc	1.10429
Lrrn1	1.1037
AF357376	1.10358
Nacad	1.10291
Zmynd12	1.10277
9830001H06Rik	1.10233
Nt5dc2	1.10127
Snord52	1.09877
Gnmt	1.09761
Mgat4b	1.09747
Erc2	1.09739
Kank2	1.09484
Gpr171	1.09423
Ubtd2	1.09319
Tyro3	1.09296
Ppih	1.09185
Gpr62	1.09097
Tk1	1.09066
Ppfia2	1.08727
1110038B12Rik	1.08548
4931403E22Rik	1.08488
Tspan6	1.08283
Bai3	1.08219
Shbg	1.07954
Sema4g	1.07909
Pcnxl2	1.0782
Myl4	1.07746
Rbmx	1.07522
Incenp	1.07514
Rufy3	1.07459
Ankrd44	1.07293
Sult4a1	1.07266
Cpeb1	1.07032
Mtss1l	1.06983
Lepre1	1.06968
Cald1	1.06825
Kcnj3	1.06815
Slc9a5	1.06719
Tram1l1	1.06669
C230081A13Rik	1.06494
Fxn	1.06372
Smoc1	1.06047
Vat1l	1.06046
Snord61	1.05947
Gpx7	1.05686
Tmem98	1.05678
AK133017	1.05229
Vash1	1.05171
Tmem229a	1.05152
AU022252	1.0511
AK047727	1.051
4933401P06Rik	1.05002
Arhgap33	1.04995
Gdpd5	1.04992
Zfp580	1.04964
AK140583	1.04902
Zfp811	1.04675
Traip	1.04655
Apc2	1.04628
Phldb1	1.04534
DQ699523	1.04258
Mtf1	1.04248
Pdlim7	1.04131
Gpr12	1.04085
9930104L06Rik	1.04061
Hist1h2ai	1.04055
Eef2k	1.04034
Sfxn5	1.03984
Rab30	1.03953
Ptprs	1.03918
Sh3pxd2b	1.03854
Dkk3	1.03817
Pnmal1	1.03761
Esco2	1.03597
Mis18bp1	1.0341
Pak3	1.03384
Amph	1.03309
Ltbp1	1.03139
AK054420	1.03088
Gpr30	1.03076
Gm1673	1.03034
Zbtb46	1.03023
Masp2	1.02732
Efcab11	1.02721
Pip4k2b	1.02641
Ankrd34b	1.02606
Smarcd1	1.02467
Fam64a	1.02321
Elavl3	1.02297
Lgr5	1.01592
Cdk5r1	1.01463
Slc15a3	1.01408
A830082N09Rik	1.01352
AK040276	1.01323
Rtkn2	1.01288
Gria2	1.01091
AK009977	1.01065
Ky	1.00777
Kif2c	1.00749
Pcsk4	1.00714
Slc16a2	1.00653
Auts2	1.00316
Wasf3	1.0028
Shd	1.0028
Gm973	1.00238
Dnali1	1.00151
Dut	1.00093
2810468N07Rik	1.00092
Grin3a	1.00072
Hist1h2bk	1.00006
